# New High Throughput Approaches to Detect Partial-body and Neutron Exposures on an Individual Basis

**DOI:** 10.1101/646711

**Authors:** Igor Shuryak, Helen C. Turner, Jay R. Perrier, Lydia Cunha, Monica Pujol Canadell, Mohammad H. Durrani, Andrew Harken, Antonella Bertucci, Maria Taveras, Guy Garty, David J. Brenner

**Affiliations:** Center for Radiological Research, Columbia University Irving Medical Center, New York, NY, USA

## Abstract

Biodosimetry-based discrimination between homogeneous total-body photon exposure and complex irradiation scenarios (partial-body shielding and/or neutron + photon mixtures) can improve treatment decisions after mass-casualty radiation-related incidents. Our study objective was to use high-throughput biomarkers to: a) detect partial-body and/or neutron exposure on an individual basis, and b) estimate separately the photon and neutron doses in a mixed exposure. We developed a novel approach, where metrics related to the *shapes* of micronuclei distributions per binucleated cell in *ex-vivo* irradiated human lymphocytes (variance/mean, kurtosis, skewness, *etc*.) served as predictors in machine learning or parametric analyses of the following scenarios: (A) Homogeneous gamma-irradiation, mimicking total-body exposures, *vs.* mixtures of irradiated blood with unirradiated blood, mimicking partial-body exposures. (B) X rays *vs.* various neutron + photon mixtures. Classification of samples as homogeneously *vs.* heterogeneously irradiated (scenario A) achieved a receiver operating characteristic curve area (AUROC) of 0.931 (uncertainty range of 0.903-0.951), and R^2^ for actual *vs.* reconstructed mean dose was 0.87. Detection of samples with ≥10% neutron contribution (scenario B) achieved AUROC of 0.916 (0.893-0.943), and R^2^ for reconstructing photon-equivalent dose was 0.77. These encouraging findings demonstrate a proof-of-principle for the proposed approach of analyzing micronuclei/cell distributions to detect clinically-relevant complex radiation exposure scenarios.
