## Supplementary material for "New High Throughput Approaches to Detect Partial-body and Neutron Exposures on an Individual Basis": Data sets

### Sheet: data_set_A
Blood donor	Dose to irradiated blood	MixIndex	MeanDose	Micronuclei counts per cell
				0	1	2	3	4	5
D4	0	0	0	792	51	8	3	0	1
D4	0	0	0	937	44	7	5	1	0
D4	0	0	0	810	33	16	1	0	0
D4	0	0	0	914	49	7	4	0	0
D4	0	0	0	800	40	10	2	0	0
D4	0	0	0	721	39	8	1	1	1
D4	2	0	2	717	101	29	3	1	0
D4	2	0	2	686	97	21	5	0	0
D4	2	0	2	686	90	14	12	1	1
D4	2	0	2	730	85	17	3	1	1
D4	2	0	2	673	78	23	4	0	0
D4	2	0	2	616	66	20	4	2	0
D4	4	0	4	537	128	44	13	2	1
D4	4	0	4	497	128	52	10	4	0
D4	4	0	4	491	96	52	5	4	2
D4	4	0	4	486	100	50	15	1	1
D4	4	0	4	493	100	34	10	1	2
D4	4	0	4	481	97	32	14	1	1
D4	8	0	8	422	57	24	8	3	2
D4	8	0	8	385	54	33	16	5	1
D4	8	0	8	390	47	27	10	4	3
D4	8	0	8	469	55	41	10	3	2
D4	8	0	8	427	57	24	13	8	0
D4	8	0	8	374	58	36	12	3	4
D4	4	1	2	632	59	20	5	3	1
D4	4	1	2	698	91	31	3	1	0
D4	4	1	2	571	49	15	7	3	0
D4	4	1	2	614	47	16	5	6	1
D4	4	1	2	636	55	25	7	0	0
D4	4	1	2	599	66	14	7	0	0
D4	8	1	4	630	58	18	1	0	1
D4	8	1	4	641	45	13	4	2	0
D4	8	1	4	551	49	17	4	0	1
D4	8	1	4	693	41	14	8	1	1
D4	8	1	4	690	40	13	5	2	0
D4	8	1	4	619	47	15	4	2	0
D4	4	1	2	908	112	46	14	3	2
D4	4	1	2	853	94	32	12	3	0
D4	4	1	2	813	103	34	10	1	0
D4	4	1	2	968	81	26	10	1	2
D4	4	1	2	1037	110	37	5	3	1
D4	4	1	2	966	101	23	17	0	0
D4	8	1	4	984	64	30	11	6	5
D4	8	1	4	885	71	32	10	4	5
D4	8	1	4	908	81	27	13	3	6
D4	8	1	4	1043	89	25	14	10	3
D4	8	1	4	1031	60	32	11	5	4
D4	8	1	4	988	61	31	13	3	2
D35	0	0	0	989	38	12	2	0	0
D35	0	0	0	1083	51	12	4	0	0
D35	0	0	0	1011	54	19	1	2	1
D35	0	0	0	1029	57	14	4	1	0
D35	0	0	0	1081	63	8	5	0	0
D35	0	0	0	1135	66	12	2	1	1
D35	2	0	2	940	145	31	5	3	1
D35	2	0	2	882	116	25	6	3	0
D35	2	0	2	968	135	28	15	1	0
D35	2	0	2	874	142	37	10	1	3
D35	2	0	2	889	119	33	9	0	0
D35	2	0	2	904	108	24	4	0	0
D35	4	0	4	768	182	85	28	5	3
D35	4	0	4	697	206	86	17	8	2
D35	4	0	4	719	190	71	24	5	2
D35	4	0	4	746	151	70	21	11	2
D35	4	0	4	716	198	90	28	7	3
D35	4	0	4	746	175	64	22	1	2
D35	8	0	8	731	102	58	34	13	3
D35	8	0	8	485	88	69	27	17	10
D35	8	0	8	686	68	54	31	19	3
D35	8	0	8	738	83	60	29	11	6
D35	8	0	8	768	104	59	28	17	8
D35	8	0	8	740	80	60	23	11	7
D35	4	1	2	575	88	33	5	3	1
D35	4	1	2	549	74	23	2	1	1
D35	4	1	2	500	59	18	4	2	0
D35	4	1	2	616	73	30	11	3	1
D35	4	1	2	603	75	23	8	1	0
D35	4	1	2	503	64	18	3	2	0
D35	8	1	4	527	32	15	7	5	0
D35	8	1	4	531	53	13	9	3	2
D35	8	1	4	534	55	22	6	4	0
D35	8	1	4	579	68	12	7	0	2
D35	8	1	4	607	38	19	3	4	4
D35	8	1	4	581	58	23	9	3	0
D35	4	1	2	850	145	51	16	3	0
D35	4	1	2	789	109	32	16	2	1
D35	4	1	2	892	106	40	15	1	2
D35	4	1	2	912	130	58	19	5	2
D35	4	1	2	894	134	57	11	1	0
D35	4	1	2	867	111	40	10	6	2
D35	8	1	4	921	86	43	15	9	1
D35	8	1	4	863	78	38	28	6	7
D35	8	1	4	928	78	38	15	7	3
D35	8	1	4	890	73	35	22	5	4
D35	8	1	4	968	98	60	11	3	5
D35	8	1	4	933	78	44	15	7	6

### Sheet: data_set_B_raw_data
Blood donor	Photon_dose	Neutron_dose	Micronuclei counts per cell
			0	1	2	3	4	5
D1	0	0	2175	116	16	0	0	1
D1	0.0455	0.25	1635	189	37	5	1	0
D1	0.091	0.5	1716	315	80	10	5	4
D1	0.182	1	860	210	55	14	3	0
D1	0.273	1.5	785	193	87	24	10	4
D1	1	0	1323	163	13	2	0	0
D1	2	0	1083	222	33	4	2	0
D1	4	0	633	179	71	16	4	1
D2	0	0	911	47	4	1	1	1
D2	0.0455	0.25	2369	316	59	7	1	6
D2	0.091	0.5	1916	388	91	25	20	12
D2	0.182	1	1462	404	134	33	6	2
D2	0.273	1.5	882	283	102	24	7	4
D2	1	0	2117	215	36	9	4	1
D2	2	0	1659	307	50	7	2	3
D2	4	0	770	219	83	16	10	1
D3	0	0	2799	146	18	9	1	1
D3	0.0455	0.25	2320	319	71	12	5	2
D3	0.091	0.5	1691	278	55	12	7	5
D3	0.182	1	1040	297	82	29	2	1
D3	0.273	1.5	581	182	69	17	5	3
D3	1	0	1829	226	35	4	7	0
D3	2	0	1062	214	60	13	2	3
D3	4	0	448	146	36	5	6	0
D6	0	0	1305	88	12	0	0	0
D6	0	0	690	29	9	0	0	0
D6	0	0	1538	83	8	0	0	0
D6	0	0	1253	53	8	1	0	0
D16	0	0	480	21	6	0	0	0
D16	0	0	550	37	13	0	0	0
D16	0	0	509	54	10	0	0	0
D16	0	0	451	47	5	1	0	0
D22	0	0	494	41	8	1	0	0
D22	0	0	332	30	4	0	0	0
D22	0	0	552	44	8	0	0	0
D22	0	0	417	46	4	0	0	0
D22	0	0	589	41	6	0	0	0
D22	0	0	446	32	1	0	0	0
D29	0	0	301	34	6	0	0	0
D29	0	0	210	10	0	0	0	0
D29	0	0	260	22	0	0	0	0
D29	0	0	162	10	1	0	0	0
D6	1	0	828	93	18	1	0	0
D6	1	0	640	69	7	0	0	0
D6	1	0	1037	136	12	2	0	0
D6	1	0	959	99	12	0	0	0
D16	1	0	363	64	8	0	0	0
D16	1	0	442	75	11	0	0	0
D16	1	0	371	79	17	3	0	0
D16	1	0	565	131	27	1	0	0
D22	1	0	377	53	7	1	0	0
D22	1	0	378	45	7	0	0	0
D22	1	0	292	40	2	0	0	0
D22	1	0	311	26	0	0	0	0
D22	1	0	393	55	14	0	0	0
D22	1	0	297	33	8	0	0	0
D29	1	0	213	50	11	0	0	0
D29	1	0	141	9	1	0	0	0
D29	1	0	232	33	4	0	0	0
D29	1	0	94	12	1	0	0	0
D6	1.5	0	642	101	26	3	0	0
D6	1.5	0	484	45	5	0	0	0
D6	1.5	0	703	127	16	0	0	0
D6	1.5	0	684	78	5	0	0	0
D16	1.5	0	369	85	18	0	0	0
D16	1.5	0	430	100	14	1	0	0
D16	1.5	0	439	113	27	0	0	0
D16	1.5	0	228	27	5	0	0	0
D22	1.5	0	434	83	15	2	0	1
D22	1.5	0	241	38	8	0	0	0
D22	1.5	0	489	95	11	0	0	0
D22	1.5	0	196	27	3	1	0	0
D22	1.5	0	401	70	17	0	0	0
D22	1.5	0	336	75	10	1	0	0
D29	1.5	0	274	51	5	0	0	0
D29	1.5	0	122	11	1	0	0	0
D29	1.5	0	251	50	8	1	0	0
D29	1.5	0	148	23	3	0	0	0
D6	2	0	379	71	14	0	0	0
D6	2	0	287	52	7	0	0	0
D6	2	0	427	95	10	0	0	0
D6	2	0	158	25	6	0	0	0
D16	2	0	284	90	13	0	0	0
D16	2	0	256	59	11	0	0	0
D16	2	0	206	57	10	0	0	0
D16	2	0	151	29	7	0	0	0
D22	2	0	271	61	11	0	0	0
D22	2	0	144	18	4	0	0	0
D22	2	0	246	51	14	2	0	0
D22	2	0	104	27	4	0	0	0
D22	2	0	249	71	11	2	0	0
D22	2	0	168	29	6	0	0	0
D29	2	0	170	44	11	1	0	0
D29	2	0	70	5	3	0	0	0
D29	2	0	163	44	8	0	0	0
D29	2	0	110	15	3	0	0	0
D6	3	0	345	110	37	8	0	0
D6	3	0	262	75	12	0	0	0
D6	3	0	257	73	16	1	0	0
D6	3	0	245	82	13	1	1	0
D16	3	0	176	72	22	1	1	0
D16	3	0	179	65	10	0	0	0
D16	3	0	111	55	6	0	0	0
D16	3	0	70	17	6	0	0	0
D22	3	0	95	45	16	0	0	0
D22	3	0	147	44	4	1	0	0
D22	3	0	145	55	11	4	0	0
D22	3	0	133	41	19	0	0	0
D22	3	0	176	73	5	1	0	0
D22	3	0	176	72	14	0	0	0
D29	3	0	99	27	5	0	1	0
D29	3	0	61	11	1	0	0	0
D29	3	0	107	29	8	0	0	0
D29	3	0	61	12	2	0	0	0
D6	0.0546	0.3	982	190	37	2	0	0
D6	0.0546	0.3	575	84	14	0	0	0
D6	0.0546	0.3	833	128	24	0	0	0
D6	0.0546	0.3	471	60	9	1	0	0
D16	0.0546	0.3	443	83	17	1	0	0
D16	0.0546	0.3	298	42	4	0	0	0
D16	0.0546	0.3	470	99	18	0	0	0
D16	0.0546	0.3	189	21	7	0	0	0
D22	0.0546	0.3	305	53	15	0	0	0
D22	0.0546	0.3	148	25	4	0	0	0
D22	0.0546	0.3	358	70	12	0	0	0
D22	0.0546	0.3	202	31	3	0	0	0
D22	0.0546	0.3	348	45	7	1	0	0
D22	0.0546	0.3	281	33	7	0	0	0
D29	0.0546	0.3	282	36	8	1	0	0
D29	0.0546	0.3	92	12	1	0	0	0
D29	0.0546	0.3	270	41	8	1	0	0
D29	0.0546	0.3	172	22	1	0	0	0
D6	1.51365	0.075	562	121	16	1	0	0
D6	1.51365	0.075	349	63	8	0	0	0
D6	1.51365	0.075	520	114	20	1	0	0
D6	1.51365	0.075	456	62	4	0	0	0
D16	1.51365	0.075	228	74	13	2	0	0
D16	1.51365	0.075	200	37	3	0	0	0
D16	1.51365	0.075	361	95	19	0	0	0
D16	1.51365	0.075	298	64	10	0	0	0
D22	1.51365	0.075	206	44	10	1	0	0
D22	1.51365	0.075	235	50	6	1	0	0
D22	1.51365	0.075	243	79	12	1	0	0
D22	1.51365	0.075	218	45	8	0	0	0
D22	1.51365	0.075	328	64	12	1	0	0
D22	1.51365	0.075	301	56	7	0	0	0
D29	1.51365	0.075	210	42	7	0	0	0
D29	1.51365	0.075	107	15	0	0	0	0
D29	1.51365	0.075	140	42	8	0	0	0
D29	1.51365	0.075	106	14	4	0	0	0
D6	1.5273	0.15	652	159	33	0	0	0
D6	1.5273	0.15	442	94	13	1	1	0
D6	1.5273	0.15	769	194	32	4	0	0
D6	1.5273	0.15	420	90	13	0	0	0
D16	1.5273	0.15	291	118	18	3	1	1
D16	1.5273	0.15	199	48	11	0	0	0
D16	1.5273	0.15	253	94	18	4	0	0
D16	1.5273	0.15	137	31	4	0	0	0
D22	1.5273	0.15	211	48	8	1	0	0
D22	1.5273	0.15	92	17	7	0	0	0
D22	1.5273	0.15	317	67	17	4	0	0
D22	1.5273	0.15	160	32	7	0	0	0
D22	1.5273	0.15	239	60	9	1	0	0
D22	1.5273	0.15	195	37	3	0	0	0
D29	1.5273	0.15	198	53	14	2	0	0
D29	1.5273	0.15	49	15	1	0	0	0
D29	1.5273	0.15	130	35	8	3	0	0
D29	1.5273	0.15	56	13	3	0	0	0
D6	1.5546	0.3	532	163	43	2	0	0
D6	1.5546	0.3	368	68	10	1	0	0
D6	1.5546	0.3	375	98	26	2	0	0
D6	1.5546	0.3	237	57	15	0	0	0
D16	1.5546	0.3	132	47	13	3	0	0
D16	1.5546	0.3	148	29	9	0	0	0
D16	1.5546	0.3	244	95	23	1	0	0
D16	1.5546	0.3	142	44	9	1	0	0
D22	1.5546	0.3	172	55	15	0	1	0
D22	1.5546	0.3	141	29	8	1	0	0
D22	1.5546	0.3	191	69	14	4	0	0
D22	1.5546	0.3	131	40	5	0	0	0
D22	1.5546	0.3	225	66	15	2	0	0
D22	1.5546	0.3	137	43	10	0	0	0
D29	1.5546	0.3	241	67	18	3	0	1
D29	1.5546	0.3	88	15	1	0	0	0
D29	1.5546	0.3	154	31	5	2	0	0
D29	1.5546	0.3	60	18	2	0	0	0
D1	0	0	606	16	1	0	0	0
D1	0	0	620	20	1	1	0	0
D1	0	0	529	14	2	0	0	0
D2	0	0	672	17	4	0	0	0
D2	0	0	471	14	1	0	0	0
D2	0	0	706	33	0	0	0	0
D3	0	0	520	21	3	0	0	0
D3	0	0	642	31	6	0	0	0
D3	0	0	439	20	0	0	0	0
D1	1	0	418	41	4	1	0	0
D1	1	0	387	30	3	1	1	0
D1	1	0	390	38	4	0	0	0
D2	1	0	445	35	6	0	0	0
D2	1	0	364	30	7	0	0	0
D2	1	0	309	35	1	0	0	0
D3	1	0	434	29	8	0	0	0
D3	1	0	347	29	2	0	0	0
D3	1	0	484	37	5	2	0	0
D1	2	0	380	80	10	1	0	0
D1	2	0	264	42	7	2	0	0
D1	2	0	298	39	9	2	0	0
D2	2	0	252	39	4	1	1	1
D2	2	0	291	54	10	0	0	0
D2	2	0	230	36	2	0	0	0
D3	2	0	282	49	12	2	0	0
D3	2	0	280	53	6	0	0	0
D3	2	0	349	36	6	3	0	0
D1	3	0	177	49	16	1	0	0
D1	3	0	258	59	20	2	0	0
D1	3	0	184	46	8	1	0	1
D2	3	0	125	37	9	1	1	0
D2	3	0	137	37	4	1	0	0
D2	3	0	187	49	6	3	0	0
D3	3	0	175	50	11	2	0	0
D3	3	0	264	66	13	2	0	0
D3	3	0	288	78	13	3	2	0
D1	4	0	197	86	26	3	3	0
D1	4	0	139	53	12	2	2	0
D1	4	0	133	48	12	4	0	0
D2	4	0	133	40	7	1	0	0
D2	4	0	110	27	7	2	0	0
D2	4	0	117	37	11	0	0	0
D3	4	0	88	31	10	1	0	1
D3	4	0	76	25	14	2	0	0
D3	4	0	157	74	14	1	0	0
D1	0.0546	0.3	278	39	6	2	0	0
D1	0.0546	0.3	253	29	7	0	0	0
D1	0.0546	0.3	374	38	4	0	0	0
D2	0.0546	0.3	459	55	9	3	0	0
D2	0.0546	0.3	434	63	8	0	0	0
D2	0.0546	0.3	369	43	10	1	0	0
D3	0.0546	0.3	419	41	5	1	0	0
D3	0.0546	0.3	467	43	6	4	0	0
D3	0.0546	0.3	282	44	3	1	0	0
D1	3.01092	0.06	143	43	18	1	0	0
D1	3.01092	0.06	94	27	8	0	0	0
D1	3.01092	0.06	170	41	11	2	1	1
D2	3.01092	0.06	199	79	9	3	0	0
D2	3.01092	0.06	167	37	11	2	0	0
D2	3.01092	0.06	105	30	4	1	0	0
D3	3.01092	0.06	152	48	15	3	0	0
D3	3.01092	0.06	149	42	8	1	0	0
D3	3.01092	0.06	233	69	20	3	0	0
D1	3.0273	0.15	128	47	12	0	1	0
D1	3.0273	0.15	162	41	14	3	0	0
D1	3.0273	0.15	177	41	12	4	0	0
D2	3.0273	0.15	120	43	10	2	0	0
D2	3.0273	0.15	174	72	12	1	0	0
D2	3.0273	0.15	119	41	8	2	1	0
D3	3.0273	0.15	146	50	10	0	0	0
D3	3.0273	0.15	128	44	7	2	0	0
D3	3.0273	0.15	209	60	13	0	0	0
D1	3.0546	0.3	72	28	6	3	0	0
D1	3.0546	0.3	146	47	10	7	0	0
D1	3.0546	0.3	184	66	20	2	2	0
D2	3.0546	0.3	167	56	20	2	0	0
D2	3.0546	0.3	27	8	5	0	0	0
D2	3.0546	0.3	66	19	2	0	1	0
D3	3.0546	0.3	85	29	10	1	0	0
D3	3.0546	0.3	99	37	9	1	0	0
D3	3.0546	0.3	102	29	12	1	1	0
D4	0	0	1827	151	17	0	0	0
D4	0	0	1403	64	9	1	0	0
D4	1	0	1131	83	6	0	0	0
D4	1	0	685	68	10	0	0	0
D4	2	0	829	229	42	0	0	0
D4	2	0	443	95	14	0	0	0
D4	3	0	674	205	46	5	0	0
D4	3	0	296	133	36	4	0	0
D4	0.0546	0.3	1007	170	30	1	0	1
D4	0.0546	0.3	1192	139	18	0	0	0
D4	1.51365	0.075	959	178	29	3	0	0
D4	1.51365	0.075	605	127	29	0	1	0
D4	1.5273	0.15	831	157	21	1	0	0
D4	1.5273	0.15	496	120	18	1	0	0
D4	1.5546	0.3	906	188	39	5	0	0
D4	1.5546	0.3	446	141	28	1	0	0
D2	0	0	1980	141	25	1	0	0
D2	0	0	617	24	8	0	0	0
D2	1	0	806	71	19	0	0	0
D2	1	0	516	51	3	0	0	0
D2	2	0	607	83	16	5	0	0
D2	2	0	353	69	10	1	0	0
D2	3	0	448	93	21	1	0	1
D2	3	0	172	48	14	1	0	0
D2	0.0546	0.3	916	90	16	2	0	0
D2	0.0546	0.3	543	85	22	1	0	0
D2	1.51365	0.075	794	134	29	1	0	0
D2	1.51365	0.075	361	73	6	1	0	0
D2	1.5273	0.15	435	53	13	1	0	0
D2	1.5273	0.15	325	75	6	2	0	0
D2	1.5546	0.3	1393	212	39	2	0	0
D2	1.5546	0.3	673	93	16	0	0	0
H04	0	0	127	11	0	0	0	0
H04	0.0364	0.2	176	14	9	1	0	0
H04	0.0728	0.4	190	32	5	0	0	0
H04	0.1456	0.8	109	24	6	0	0	0
H04	0.2184	1.2	100	28	16	3	0	1
H04	1	0	212	21	0	0	0	0
H04	0.8982	0.1	317	40	7	2	0	0
H04	0.7964	0.2	326	41	7	0	0	0
H04	0.5928	0.4	240	42	11	0	0	0
H04	2	0	196	37	8	3	0	0
H04	1.7964	0.2	139	29	6	0	0	0
H04	1.5928	0.4	149	40	12	2	2	0
H04	1.1856	0.8	202	47	11	1	0	0
H04	3	0	163	42	6	0	0	0
H04	2.6946	0.3	118	26	10	2	3	0
H04	2.3892	0.6	167	49	17	2	1	0
H04	2.3892	0.6	212	46	17	7	1	0
H04	1.7784	1.2	122	31	6	2	0	0
H04	1.7784	1.2	148	69	14	4	0	0
H04	1.7784	1.2	104	46	9	3	1	0
H08	0	0	481	23	4	0	0	0
H08	0.0364	0.2	455	48	7	0	0	0
H08	0.0728	0.4	283	52	4	0	0	0
H08	0.1456	0.8	285	61	11	3	0	0
H08	0.2184	1.2	200	64	11	7	0	1
H08	1	0	687	95	7	0	0	0
H08	0.8982	0.1	491	54	7	1	0	0
H08	0.7964	0.2	366	46	7	2	0	0
H08	0.5928	0.4	344	71	14	1	1	0
H08	2	0	330	67	15	6	0	0
H08	1.7964	0.2	196	44	5	3	1	0
H08	1.5928	0.4	183	51	16	2	2	0
H08	3	0	222	63	15	6	2	0
H08	2.3346	0.3	141	31	12	7	2	0
H08	2.3892	0.6	233	100	17	6	2	0
H08	2.3892	0.6	264	88	16	4	2	0
H08	1.7784	1.2	204	54	28	6	1	1
H08	1.7784	1.2	158	42	10	4	8	1
H08	1.7784	1.2	190	54	22	8	4	1
H35	0	0	187	16	1	0	0	0
H35	0.0364	0.2	154	17	0	1	0	0
H35	0.0728	0.4	139	15	1	0	0	0
H35	0.1456	0.8	143	22	0	3	0	0
H35	0.2184	1.2	81	8	3	0	0	0
H35	1	0	206	30	2	0	0	0
H35	0.8982	0.1	172	16	6	1	0	0
H35	0.7964	0.2	190	36	5	1	1	0
H35	0.5928	0.4	143	24	2	0	0	0
H35	2	0	100	16	3	0	0	0
H35	1.7964	0.2	26	6	0	1	0	0
H35	1.5928	0.4	86	11	4	1	0	0
H35	1.1856	0.8	113	16	7	1	0	0
H35	3	0	117	35	5	4	1	0
H35	2.6946	0.3	83	17	8	0	0	0
H35	2.3892	0.6	100	31	7	4	0	0
H35	2.3892	0.6	90	23	6	3	0	0
H35	1.7784	1.2	73	27	11	3	0	0
H35	1.7784	1.2	97	29	13	5	2	1
H35	1.7784	1.2	55	21	10	2	0	0
H04	0	0	703	33	3	2	0	0
H04	0	0	392	20	8	1	0	0
H04	0	0	1137	38	5	3	0	0
H04	0	0	1065	49	7	2	0	0
H04	0	0	1389	41	8	0	0	1
H04	0	0	973	33	2	0	0	0
H04	0.9182	0.1	666	89	12	2	0	0
H04	0.9182	0.1	408	59	13	5	0	0
H04	0.9182	0.1	943	156	28	8	2	1
H04	0.9182	0.1	846	119	25	2	1	0
H04	0.9182	0.1	952	116	23	3	0	1
H04	0.9182	0.1	957	128	20	4	2	1
H04	0.8364	0.2	553	83	10	4	0	0
H04	0.8364	0.2	359	62	21	3	1	0
H04	0.8364	0.2	910	162	25	7	2	0
H04	0.8364	0.2	833	118	39	8	0	1
H04	0.8364	0.2	946	131	35	4	0	0
H04	0.8364	0.2	752	108	23	4	2	0
H04	0.6728	0.4	433	91	30	4	1	0
H04	0.6728	0.4	377	94	22	4	1	0
H04	0.6728	0.4	702	154	44	6	2	1
H04	0.6728	0.4	672	159	36	12	1	1
H04	0.6728	0.4	717	126	36	10	2	0
H04	0.6728	0.4	768	156	33	9	1	1
H04	1.43865	0.075	679	116	42	6	0	0
H04	1.43865	0.075	252	57	12	2	0	0
H04	1.43865	0.075	706	124	22	2	0	1
H04	1.43865	0.075	790	130	34	5	1	0
H04	1.43865	0.075	989	146	37	4	3	0
H04	1.43865	0.075	728	118	21	2	0	1
H04	1.3773	0.15	654	120	27	2	1	0
H04	1.3773	0.15	250	50	19	0	0	0
H04	1.3773	0.15	855	149	38	11	0	0
H04	1.3773	0.15	773	153	36	7	0	0
H04	1.3773	0.15	1085	188	44	10	1	0
H04	1.3773	0.15	664	121	41	3	3	0
H04	1.2546	0.3	544	124	34	7	0	0
H04	1.2546	0.3	238	64	15	7	1	0
H04	1.2546	0.3	698	148	41	8	2	1
H04	1.2546	0.3	576	118	38	4	3	2
H04	1.2546	0.3	681	129	49	12	1	1
H04	1.2546	0.3	886	163	56	10	3	0
H04	1.091	0.5	334	74	25	3	4	1
H04	1.091	0.5	224	61	23	6	0	1
H04	1.091	0.5	426	142	56	12	1	0
H04	1.091	0.5	381	116	47	5	1	2
H04	1.091	0.5	499	111	36	9	1	2
H04	1.091	0.5	460	114	31	13	1	2
H34	0	0	1366	50	8	3	1	0
H34	0	0	1612	72	13	2	2	0
H34	0	0	1524	56	5	0	0	0
H34	0	0	1645	64	13	5	1	0
H34	0	0	1713	56	11	1	1	0
H34	0	0	2189	73	10	0	0	0
H34	0.9182	0.1	918	144	31	8	1	0
H34	0.9182	0.1	824	103	17	3	1	0
H34	0.9182	0.1	1017	118	34	2	0	0
H34	0.9182	0.1	1108	126	21	2	0	0
H34	0.9182	0.1	1225	160	36	6	0	0
H34	0.9182	0.1	1604	191	40	8	3	0
H34	0.8364	0.2	818	141	33	7	1	0
H34	0.8364	0.2	1079	175	34	13	1	1
H34	0.8364	0.2	895	131	22	8	1	0
H34	0.8364	0.2	1134	158	43	8	0	1
H34	0.8364	0.2	1238	169	48	12	1	0
H34	0.8364	0.2	1189	169	45	4	0	0
H34	0.6728	0.4	619	134	36	12	1	2
H34	0.6728	0.4	908	148	67	16	6	1
H34	0.6728	0.4	1027	188	70	14	2	1
H34	0.6728	0.4	913	126	52	12	4	0
H34	0.6728	0.4	1017	211	55	18	2	0
H34	0.6728	0.4	1280	207	65	15	1	0
H34	1.43865	0.075	750	116	21	3	0	0
H34	1.43865	0.075	602	102	23	7	0	0
H34	1.43865	0.075	1122	187	57	12	2	1
H34	1.43865	0.075	845	118	23	4	1	0
H34	1.43865	0.075	1196	189	25	8	3	1
H34	1.43865	0.075	1706	215	56	12	3	1
H34	1.3773	0.15	777	179	35	14	0	0
H34	1.3773	0.15	975	154	51	10	0	1
H34	1.3773	0.15	1027	181	35	7	2	1
H34	1.3773	0.15	1160	166	42	8	1	1
H34	1.3773	0.15	1317	247	64	13	4	0
H34	1.3773	0.15	1627	290	70	9	2	1
H34	1.2546	0.3	648	115	51	15	3	0
H34	1.2546	0.3	953	167	60	17	6	2
H34	1.2546	0.3	939	156	44	16	3	0
H34	1.2546	0.3	900	155	41	9	1	0
H34	1.2546	0.3	1118	235	90	25	2	0
H34	1.2546	0.3	1565	287	97	22	10	0
H34	1.091	0.5	530	122	44	11	7	0
H34	1.091	0.5	713	188	99	18	3	2
H34	1.091	0.5	856	182	85	22	9	1
H34	1.091	0.5	553	126	50	7	1	1
H34	1.091	0.5	908	233	91	29	9	2
H34	1.091	0.5	985	213	79	17	6	0
H04	0	0	1208	43	9	3	1	1
H04	0	0	1299	61	6	2	0	1
H06	0	0	2782	106	21	3	1	0
H06	0	0	3004	127	15	4	2	2
H31	0	0	3416	116	24	2	2	1
H31	0	0	3014	122	30	6	0	0
H45	0	0	2847	95	17	9	2	0
H45	0	0	2798	106	18	5	2	1
H04	0.182	1	747	150	57	19	1	0
H04	0.182	1	651	162	67	18	7	3
H06	0.182	1	1416	332	151	41	12	2
H06	0.182	1	1722	431	182	68	13	11
H31	0.182	1	1143	290	138	51	8	4
H31	0.182	1	1385	339	165	54	11	6
H45	0.182	1	1609	336	146	47	8	2
H45	0.182	1	1687	354	184	48	13	9
H04	0.364	2	421	73	46	26	11	1
H04	0.364	2	334	72	49	16	6	4
H06	0.364	2	1526	258	190	87	34	7
H06	0.364	2	1317	271	208	85	21	12
H31	0.364	2	898	208	131	66	23	11
H31	0.364	2	1021	190	125	47	17	7
H45	0.364	2	1317	213	170	62	25	11
H45	0.364	2	1401	312	176	93	29	12
H04	0.546	3	406	48	29	15	6	5
H04	0.546	3	348	49	29	21	11	2
H06	0.546	3	1193	142	109	62	33	14
H06	0.546	3	1034	110	86	57	15	11
H31	0.546	3	1036	86	81	41	19	11
H31	0.546	3	883	121	86	48	22	9
H45	0.546	3	1106	136	109	60	27	11
H45	0.546	3	1203	207	131	65	30	16

### Sheet: data_set_B_pooled_data
Photon_dose	Neutron_dose	Micronuclei counts per cell
		0	1	2	3	4	5
0	0	64327	3008	462	69	17	10
1	0	21023	2429	338	27	12	1
1.5	0	6871	1199	197	9	0	1
2	0	13131	2610	470	55	7	7
3	0	6732	2048	450	54	9	2
4	0	3001	965	303	53	25	3
3.01092	0.06	1412	416	104	16	1	1
1.43865	0.075	10365	1618	373	67	13	5
1.51365	0.075	7787	1593	260	13	1	0
0.8982	0.1	980	110	20	4	0	0
0.9182	0.1	11468	1509	300	53	10	3
1.3773	0.15	11164	1998	502	94	14	4
1.5273	0.15	6897	1610	277	28	2	1
3.0273	0.15	1363	439	98	14	2	0
0.0364	0.2	785	79	16	2	0	0
0.7964	0.2	882	123	19	3	1	0
0.8364	0.2	10706	1607	378	82	9	3
1.7964	0.2	361	79	11	4	1	0
0.0455	0.25	6324	824	167	24	7	8
0.0546	0.3	13712	1954	340	23	0	1
1.2546	0.3	9746	1861	616	152	35	6
1.5546	0.3	7136	1668	363	30	1	1
2.3346	0.3	141	31	12	7	2	0
2.6946	0.3	201	43	18	2	3	0
3.0546	0.3	948	319	94	17	4	0
0.0728	0.4	612	99	10	0	0	0
0.5928	0.4	727	137	27	1	1	0
0.6728	0.4	9433	1794	546	132	24	7
1.5928	0.4	418	102	32	5	4	0
0.091	0.5	5323	981	226	47	32	21
1.091	0.5	6869	1682	666	152	43	14
2.3892	0.6	1066	337	80	26	6	0
0.1456	0.8	537	107	17	6	0	0
1.1856	0.8	315	63	18	2	0	0
0.182	1	13722	3305	1361	422	84	40
0.2184	1.2	381	100	30	10	0	2
1.7784	1.2	1151	373	123	37	16	4
0.273	1.5	2248	658	258	65	22	11
0.364	2	8235	1597	1095	482	166	65
0.546	3	7209	899	660	369	163	79
